# Single-cell genomics reveals the divergent mitochondrial genomes of Retaria (Foraminifera and Radiolaria)

**DOI:** 10.1101/2023.02.03.527036

**Authors:** Jan-Niklas Macher, Nicole L. Coots, Yu-Ping Poh, Elsa B. Girard, Anouk Langerak, Sergio A. Muñoz-Gómez, Savar D. Sinha, Dagmar Jirsová, Rutger Vos, Richard Wissels, Gillian H. Gile, Willem Renema, Jeremy G. Wideman

**Author notes:** Shared first authorship (Jan-Niklas Macher, Nicole L. Coots).

## Abstract

Mitochondria originated from an ancient bacterial endosymbiont that underwent reductive evolution by gene loss and endosymbiont gene transfer to the nuclear genome. The diversity of mitochondrial genomes published to date has revealed that gene loss and transfer processes are ongoing in many lineages. Most well-studied eukaryotic lineages are represented in mitochondrial genome databases, except for the superphylum Retaria—the lineage comprising Foraminifera and Radiolaria. Using single-cell approaches, we present two complete mitochondrial genomes of Foraminifera and two near-complete mitochondrial genomes of radiolarians. We report the complete coding content of an additional 14 foram species. We show that foraminiferan and radiolarian mitochondrial genomes encode a nearly fully overlapping but reduced mitochondrial gene complement compared to other sequenced rhizarians. In contrast to animals and fungi, many protists encode a diverse set of proteins on their mitochondrial genomes, including several ribosomal genes; however, some aerobic eukaryotic lineages (euglenids, myzozoans, and chlamydomonas-like algae) have reduced mitochondrial gene content and lack all ribosomal genes. Similar to these reduced outliers, we show that retarian mitochondrial genomes lack ribosomal protein and tRNA genes, contain truncated and divergent small and large rRNA genes, and encode only 14-15 protein-coding genes, including nad1, 3, 4, 4L, 5, 7, cob, cox1, 2, 3, atp1, 6, and 9, with forams and radiolarians additionally encoding nad2 and nad6, respectively. In radiolarian mitogenomes, a non-canonical genetic code was identified in which all three stop codons encode amino acids. Collectively, these results add to our understanding of mitochondrial genome evolution and fill in one of the last major gaps in mitochondrial sequence databases.
