## Supplementary Table 2 for "Single-cell genomics reveals the divergent mitochondrial genomes of Retaria (Foraminifera and Radiolaria)"

### Sheet: Sheet1
Single cell genomics reveals the divergent mitochondrial genomes of Retaria (Foraminifera and Radiolaria)
Supplementary table 2: Sample ID of host cells, and blast hits for rbcL and 28S of the symbionts
Sample (specimen) ID	Shotgun sample ID	rbcL (Diatom & Chlorophyte symbionts)			28S (Dinoflagellate symbionts)
-	-	Closest taxonomic hit (NCBI)	NCBI Accession Number	ID (%)	Closest taxonomic hit (NCBI)	NCBI Accession Number	ID (%)
Amphisorus sp_3762	Amphisorus sp_A21	/	/	/	Symbiodinium thermophilum	KR996308.1	97.63
Amphisorus SpS_3761	Amphisorus SpS_A7	/	/	/	Symbiodinium sp. clade C	MH196391.1	100
Amphisorus SpS_3763	Amphisorus SpS_A8	/	/	/	Symbiodinium sp. clade C	MH196391.1	100
Calcarina hispida_2893	Calcarina hispida_A1	Nitzschia pusilla	HF675110.1	97.01	/	/	/
Calcarina hispida_2894	Calcarina hispida_A2	Nitzschia pusilla	HF675110.1	97.01	/	/	/
Calcarina hispida_2894	Calcarina hispida_A2	Nitzschia pusilla	HF675110.1	97.01	/	/	/
Calcarina hispida_2895	Calcarina hispida_A3	Nitzschia pusilla	HF675110.1	97.01	/	/	/
Calcarina hispida_2896	Calcarina hispida_A22	Nitzschia pusilla	HF675110.1	97.01	/	/	/
Calcarina hispida_2897	Calcarina hispida_A23	Nitzschia pusilla	HF675110.1	97.01	/	/	/
Marginopora verbretalis_2933	Marginopora verbretalis_A5	/	/	/	Symbiodinium sp. clade F	AJ830926.1	100
NCBI SRA: SRS2618215	Globobulimina	/	/	/	/		/
Neorotalia gaimardi_3504	Neorotalia gaimardi_A28	Nitzschia sp. SZCZP1124	LC385875.1	95.62	/	/	/
Neorotalia gaimardi_3507	Neorotalia gaimardi_A29	Nitzschia sp. SZCZP1124	LC385875.1	95.62	/	/	/
Nummulites venosus_3483	Nummulites venosus_A26	/	/	/	/	/	/
Nummulites venosus_3484	Nummulites venosus_A27	Fragilaria famelica	HQ912452.1	94.16	/	/	/
Operculina ammonoides_2903	Operculina ammonoides_A24	Thalassionema frauenfeldii	AY604698.1	98.09	/	/	/
Operculina ammonoides_2904	Operculina ammonoides_A4	Thalassionema frauenfeldii	AY604698.1	97.88	/	/	/
Operculina ammonoides_3719	Operculina ammonoides_A25	Thalassionema frauenfeldii	AY604698.1	97.88	/	/	/
Parasorites sp_3488	Parasorites sp_A13	1: Chloromonas sp. ANT3; 2: Ostreobium quekettii	1: U80809.1; 2: LT593849.1	1: 92.62; 2: 89.92	/	/	/
Parasorites sp_3489	Parasorites sp_A14	1: Chloromonas sp. ANT3; 2: Ostreobium quekettii	1: U80809.1; 2: LT593849.1	1: 92.53; 2: 90.61	/	/	/
Parasorites sp_3490	Parasorites sp_A16	1: Chloromonas sp. ANT3; 2: Ostreobium quekettii	1: U80809.1; 2: LT593849.1	1: 92.53; 2: 89.92	/	/	/
Sorites sp._3471	Sorites sp._A11	/	/	/	Symbiodinium sp. 1631	AJ291528.1	99.66
Sorites sp._CB1	Sorites sp._CB1	/	/	/	Symbiodinium sp. clade F	AJ830921.1	100
Baculogypsina_5293	Baculogypsina_5293	Nitzschia sp. SZCZP1124	LC385875.1	99.27	/	/	/
Baculogypsina_5313	Baculogypsina_5313	Nitzschia inconspicua	HF675101.1	97.94	/	/	/
Calcarina mayori_5164	Calcarina mayori_5164	/	/	/	/	/	/
Calcarina mayori_5165	Calcarina mayori_5165	/	/	/	/	/	/
Calcarina sp. 5348	Calcarina sp. 5348	Nitzschia sp. SZCZP1124	LC385875.1	95.62	/	/	/
Calcarina sp. 5350	Calcarina sp. 5350	Nitzschia sp. SZCZP1124	LC385875.1	95.62	/	/	/
Calcarina spengleri_5281	Calcarina spengleri_5281	Nitzschia ovalis	NC_061046.1	97.01	/	/	/
Dendritina 5129	Dendritina 5129	Porphyridium purpureum	AP012987.1	93.03	/	/	/
Peneroplis 5171	Peneroplis 5171	Porphyridium purpureum	AP012987.1	93.05	/	/	/
Heterostegina depressa 5162	Heterostegina depressa 5162	Thalassionema frauenfeldii	OK637335.1	98.98	/	/	/
Acanthometra sp._1	Acanthometra sp._1	/	/	/	/	/	/
Acanthometra sp._2	Acanthometra sp._2	/	/	/	/	/	/
Acanthometra sp._3	Acanthometra sp._3	/	/	/	/	/	/
Lithomelissa sp._1	Lithomelissa sp._1	/	/	/	/	/	/
Lithomelissa sp._2	Lithomelissa sp._2	/	/	/	/	/	/
