## Supplementary Table 1 for "Single-cell genomics reveals the divergent mitochondrial genomes of Retaria (Foraminifera and Radiolaria)"

### Sheet: Sheet1
Single cell genomics reveals the divergent mitochondrial genomes of Retaria (Foraminifera and Radiolaria)
Supplementary table 1: Sample ID, sampling location, sampling date, taxonomy, blast matches, read number and mitogenome stats of the analysed Foraminifera and Radiolaria specimens
Sample (specimen) ID	Shotgun sample ID	Sampling location	Sampling site coordinates	Sampling_date	(Sub)Phylum	Order	Morphospecies	18S rRNA match (GenBank)	Shotgun sequencing
-	-	-	-	-		-	-		Shotgun sequenced	Number of analysed reads	Reads mappd to mitogenome	Mean mitogenome coverage	Standard deviation	Minimum coverage	Maximum coverage	At least Q20	At least Q30
Amphisorus SpS_3762	Amphisorus SpS_A21	Spermonde Archipelago, Indonesia	4.97136 S 119.32219 E	2018-07-05	Foraminifera	Miliolida	Amphisorus sp.	Amphisorus kudakajimaensis, accession no. AJ404316.1, 98.56% id	yes	14799355
Amphisorus SpS_3761	Amphisorus SpS_A7	Spermonde Archipelago, Indonesia	4.97136 S 119.32219 E	2018-07-05	Foraminifera	Miliolida	Amphisorus sp.	Amphisorus kudakajimaensis, accession no. AJ404316.1, 98.35% id	yes	3000000
Amphisorus SpS_3763	Amphisorus SpS_A8	Spermonde Archipelago, Indonesia	4.97136 S 119.32219 E	2018-07-05	Foraminifera	Miliolida	Amphisorus sp.	Amphisorus kudakajimaensis, accession no. AJ404316.1, 98.01%	yes	78656733
Calcarina hispida_2893	Calcarina hispida_A1	Spermonde Archipelago, Indonesia	5.00 S 119.00 E	2018-04-24	Foraminifera	Rotaliida	Calcarina hispida	Calcarina hispida, accession no.FM877706.1, 97.33% id	yes	65309498	5085456	15737	3690.9	3710	28401	98.6	95
Calcarina hispida_2894	Calcarina hispida_A2	Spermonde Archipelago, Indonesia	5.00 S 119.00 E	2018-04-24	Foraminifera	Rotaliida	Calcarina hispida	/	yes	2371455
Calcarina hispida_2895	Calcarina hispida_A3	Spermonde Archipelago, Indonesia	5.00 S 119.00 E	2018-04-24	Foraminifera	Rotaliida	Calcarina hispida	/	yes	2699683
Calcarina hispida_2896	Calcarina hispida_A22	Spermonde Archipelago, Indonesia	5.00 S 119.00 E	2018-04-24	Foraminifera	Rotaliida	Calcarina hispida	Calcarina hispida, accession no. FM877706.1, 99.49% id	yes	3096767
Calcarina hispida_2897	Calcarina hispida_A23	Spermonde Archipelago, Indonesia	5.00 S 119.00 E	2018-04-24	Foraminifera	Rotaliida	Calcarina hispida	/	yes	2093980
Marginopora verbretalis_2933	Marginopora verbretalis_A5	Spermonde Archipelago, Indonesia	4.68754 S 118.95160 E	2018-05-08	Foraminifera	Miliolida	Marginopora verbretalis	Marginopora vertebralis, accession no. AJ404312.1, 98.21%	yes	2499594
NCBI SRA: SRS2618215	NCBI SRA: SRS2618215	Sweden, Gullmar Fjord	58.323000 N 11.545667 E	2018-08-01	Foraminifera	Rotaliida	Globobulimina sp.	/	Downloaded from NCBI SRA	1131794
Neorotalia gaimardi_3504	Neorotalia gaimardi_A28	Spermonde Archipelago, Indonesia	5.07418 S 119.42237 E	2018-04-29	Foraminifera	Rotaliida	Neorotalia gaimardi	/	yes	34488756	1351736	3927	967.3	774	6802	98.05	94.8
Neorotalia gaimardi_3507	Neorotalia gaimardi_A29	Spermonde Archipelago, Indonesia	5.07418 S 119.42237 E	2018-04-29	Foraminifera	Rotaliida	Neorotalia gaimardi	/	yes	2011038
Nummulites venosus_3483	Nummulites venosus_A26	Spermonde Archipelago, Indonesia	5.10323 S 119.28475 E	2018-04-23	Foraminifera	Rotaliida	Nummulites venosus	/	yes	9824225
Nummulites venosus_3484	Nummulites venosus_A27	Spermonde Archipelago, Indonesia	5.10323 S 119.28475 E	2018-04-23	Foraminifera	Rotaliida	Nummulites venosus	Nummulites venosus, accession no. AJ318226.1, 98.33% id	yes	10434002
Operculina ammonoides_2903	Operculina ammonoides_A24	Spermonde Archipelago, Indonesia	5.07802 S 119.31690 E	2018-04-30	Foraminifera	Rotaliida	Operculina ammonoides	Operculina discoidalis, accession no. AJ879147.1, 99.16% id	yes	2424092
Operculina ammonoides_2904	Operculina ammonoides_A4	Spermonde Archipelago, Indonesia	5.07802 S 119.31690 E	2018-04-30	Foraminifera	Rotaliida	Operculina ammonoides	Operculina discoidalis, accession no. AJ879147.1, 99.01%	yes	9708995
Operculina ammonoides_3719	Operculina ammonoides_A25	Spermonde Archipelago, Indonesia	5.05170 S 119.35388 E	2018-05-05	Foraminifera	Rotaliida	Operculina ammonoides	Operculina discoidalis, accession no. LT629053.1, 99.23%	yes	2589962
Parasorites sp_3488	Parasorites sp_A13	Spermonde Archipelago, Indonesia	5.10323 S 119.28475 E	2018-04-23	Foraminifera	Miliolida	Parasorites sp.	Parasorites sp 312, accession no. AJ404307.1, 97.44% id	yes	27392869
Parasorites sp_3489	Parasorites sp_A14	Spermonde Archipelago, Indonesia	5.10323 S 119.28475 E	2018-04-23	Foraminifera	Miliolida	Parasorites sp.	Parasorites sp 312, accession no. AJ404307.1, 97.56% id	yes	2287450
Parasorites sp_3490	Parasorites sp_A16	Spermonde Archipelago, Indonesia	5.10323 S 119.28475 E	2018-04-23	Foraminifera	Miliolida	Parasorites sp.	Parasorites sp 312, accession no. AJ404307.1, 97.67% id	yes	2622031
Sorites sp._3471	Sorites sp._A11	Spermonde Archipelago, Indonesia	4.97522 S 119.20795 E	2018-04-26	Foraminifera	Miliolida	Sorites sp.	Sorites sp. 1368, accession no. AJ404311.1, 96.60%	yes	15041193
Sorites sp._CB1	Sorites sp._CB1	West Australia, Australia	23.140287 S 113.769486 E	2018-10-18	Foraminifera	Miliolida	Sorites sp.	Sorites sp. 1368, accession no. AJ404311.1, 94.98%	yes	8957985
Baculogypsina_5293	Baculogypsina_5293	Spermonde Archipelago, Indonesia	5.00 S 119.00 E	2018-07-05	Foraminifera	Rotaliida	Baculogypsina sp.	Calcarina defrancii, accession no.FM877704.1, 84.05%id	yes	3838383
Baculogypsina_5313	Baculogypsina_5313	Spermonde Archipelago, Indonesia	5.00 S 119.00 E	2018-07-05	Foraminifera	Rotaliida	Baculogypsina sp.	Calcarina defrancii, accession no.FM877704.1, 89.62%id	yes	4703884
Calcarina mayori_5164	Calcarina mayori_5164	Spermonde Archipelago, Indonesia	5.00 S 119.00 E	2018-07-05	Foraminifera	Rotaliida	Calcarina mayori	/	yes	471629
Calcarina mayori_5165	Calcarina mayori_5165	Spermonde Archipelago, Indonesia	5.00 S 119.00 E	2018-07-05	Foraminifera	Rotaliida	Calcarina mayori	/	yes	481389
Calcarina sp. 5348	Calcarina sp. 5348	Spermonde Archipelago, Indonesia	5.00 S 119.00 E	2018-07-05	Foraminifera	Rotaliida	Calcarina sp.	Calcarina defrancii, accession no. FM877704.1, 95.58% id	yes	495053
Calcarina sp. 5350	Calcarina sp. 5350	Spermonde Archipelago, Indonesia	5.00 S 119.00 E	2018-07-05	Foraminifera	Rotaliida	Calcarina sp.	Calcarina defrancii, accession no. FM877704.1, 97.21% id	yes	2431289
Calcarina spengleri_5281	Calcarina spengleri_5281	Spermonde Archipelago, Indonesia	5.00 S 119.00 E	2018-07-05	Foraminifera	Rotaliida	Calcarina spengleri	Calcarina defrancii, accession no. FM877704.1, 87.90%	yes	909212
Dendritina 5129	Dendritina 5129	Spermonde Archipelago, Indonesia	5.00 S 119.00 E	2018-07-05	Foraminifera	Miliolida	Dendritina sp.	Dendritina zhengae, accession no. AJ404297.1, 97.17%	yes	1707352
Peneroplis 5171	Peneroplis 5171	Spermonde Archipelago, Indonesia	5.00 S 119.00 E	2018-07-05	Foraminifera	Miliolida	Peneroplis sp.	Peneroplis sp., accession no. AJ132368.1, 91.83%	yes	474781
Heterostegina depressa 5162	Heterostegina depressa 5162	Spermonde Archipelago, Indonesia	5.00 S 119.00 E	2018-07-05	Foraminifera	Rotaliida	Heterostegina depressa	Heterostegina depressa, accession no. AJ879131.1, 99%id	yes	781248
Acanthometra sp._1	Acanthometra sp._1	Dana Point, California, USA	33.454219 N, 117.705215 W	2021-02-07	Radiolaria	Arthracanthida	Acanthometra sp.		yes	10000000
Acanthometra sp._2	Acanthometra sp._2	Dana Point, California, USA	33.454219 N, 117.705215 W	2021-02-07	Radiolaria	Arthracanthida	Acanthometra sp.		yes	10000000
Acanthometra sp._3	Acanthometra sp._3	Dana Point, California, USA	33.454219 N, 117.705215 W	2021-02-07	Radiolaria	Arthracanthida	Acanthometra sp.		yes	10000000
Lithomelissa sp._1	Lithomelissa sp._1	Dana Point, California, USA	33.454219 N, 117.705215 W	2021-02-07	Radiolaria	Nassellaria	Lithomelissa sp.		yes	10000000
Lithomelissa sp._2	Lithomelissa sp._2	Dana Point, California, USA	33.454219 N, 117.705215 W	2021-02-07	Radiolaria	Nassellaria	Lithomelissa sp.		yes	10000000
